# Rhizosphere Microbiomes in a Historical Maize/Soybean Rotation System respond to Host Species and Nitrogen Fertilization at Genus and Sub-genus Levels

**DOI:** 10.1101/2020.08.10.244384

**Authors:** Michael A. Meier, Martha G. Lopez-Guerrero, Ming Guo, Marty R. Schmer, Joshua R. Herr, James C. Schnable, James R. Alfano, Jinliang Yang

## Abstract

Root associated microbes are key players in plant health, disease resistance, and nitrogen (N) use efficiency. It remains largely unclear how the interplay of biological and environmental factors affects rhizobiome dynamics in agricultural systems. Here, we quantified the composition of rhizosphere and bulk soil microbial communities associated with maize (Zea mays L.) and soybean (Glycine max L.) in a long-term crop rotation study under conventional fertilization and low N regimes. Over two growing seasons, we evaluated the effects of environmental conditions and several treatment factors on the abundance of rhizosphere and soil colonizing microbial taxa. Time of sampling, host plant species and N fertilization had major effects on microbiomes, while no effect of crop rotation was observed. Using variance partitioning as well as 16S sequence information, we further defined a set of 82 microbial genera and sub-genus groups that show distinct responses to treatment factors. We identified taxa that are highly specific to either maize or soybean rhizospheres, as well as taxa that are sensitive to N fertilization in plant rhizospheres and bulk soil. This study provides insights to harness the full potential of soil microbes in maize and soybean agricultural systems through plant breeding and field management.
