## Supplementary material for "Rhizosphere Microbiomes in a Historical Maize/Soybean Rotation System respond to Host Species and Nitrogen Fertilization at Genus and Sub-genus Levels": Sample Metadata

Sample_ID	Year	Month	Species	Rotation	Nitrogen	Fraction	Block	Rep
USDA_161	2017	Jun	Soybean	rotated	Low_N	Rhizosphere	1	1
USDA_162	2017	Jun	Soybean	rotated	Low_N	Rhizosphere	1	2
USDA_163	2017	Jun	Soybean	rotated	Std_N	Rhizosphere	1	1
USDA_164	2017	Jun	Soybean	rotated	Std_N	Rhizosphere	1	2
USDA_165	2017	Jun	Soybean	continuous	Low_N	Rhizosphere	1	1
USDA_166	2017	Jun	Soybean	continuous	Low_N	Rhizosphere	1	2
USDA_167	2017	Jun	Soybean	continuous	Std_N	Rhizosphere	1	1
USDA_168	2017	Jun	Soybean	continuous	Std_N	Rhizosphere	1	2
USDA_169	2017	Jun	Corn	rotated	Low_N	Rhizosphere	1	1
USDA_170	2017	Jun	Corn	rotated	Low_N	Rhizosphere	1	2
USDA_171	2017	Jun	Corn	rotated	Std_N	Rhizosphere	1	1
USDA_172	2017	Jun	Corn	rotated	Std_N	Rhizosphere	1	2
USDA_177	2017	Jun	Corn	continuous	Low_N	Rhizosphere	1	1
USDA_178	2017	Jun	Corn	continuous	Low_N	Rhizosphere	1	2
USDA_179	2017	Jun	Corn	continuous	Std_N	Rhizosphere	1	1
USDA_180	2017	Jun	Corn	continuous	Std_N	Rhizosphere	1	2
USDA_181	2017	Jun	Corn	rotated	Low_N	Rhizosphere	2	1
USDA_182	2017	Jun	Corn	rotated	Low_N	Rhizosphere	2	2
USDA_183	2017	Jun	Corn	rotated	Std_N	Rhizosphere	2	1
USDA_184	2017	Jun	Corn	rotated	Std_N	Rhizosphere	2	2
USDA_189	2017	Jun	Corn	continuous	Low_N	Rhizosphere	2	1
USDA_190	2017	Jun	Corn	continuous	Low_N	Rhizosphere	2	2
USDA_191	2017	Jun	Corn	continuous	Std_N	Rhizosphere	2	1
USDA_192	2017	Jun	Corn	continuous	Std_N	Rhizosphere	2	2
USDA_193	2017	Jun	Soybean	rotated	Low_N	Rhizosphere	2	1
USDA_194	2017	Jun	Soybean	rotated	Low_N	Rhizosphere	2	2
USDA_195	2017	Jun	Soybean	rotated	Std_N	Rhizosphere	2	1
USDA_196	2017	Jun	Soybean	rotated	Std_N	Rhizosphere	2	2
USDA_197	2017	Jun	Soybean	continuous	Low_N	Rhizosphere	2	1
USDA_198	2017	Jun	Soybean	continuous	Low_N	Rhizosphere	2	2
USDA_199	2017	Jun	Soybean	continuous	Std_N	Rhizosphere	2	1
USDA_200	2017	Jun	Soybean	continuous	Std_N	Rhizosphere	2	2
USDA_201	2017	Jun	Soybean	rotated	Low_N	Bulk Soil	1	1
USDA_202	2017	Jun	Soybean	rotated	Low_N	Bulk Soil	1	2
USDA_203	2017	Jun	Soybean	rotated	Std_N	Bulk Soil	1	1
USDA_204	2017	Jun	Soybean	rotated	Std_N	Bulk Soil	1	2
USDA_207	2017	Jun	Soybean	continuous	Std_N	Bulk Soil	1	1
USDA_208	2017	Jun	Soybean	continuous	Std_N	Bulk Soil	1	2
USDA_209	2017	Jun	Corn	rotated	Low_N	Bulk Soil	1	1
USDA_210	2017	Jun	Corn	rotated	Low_N	Bulk Soil	1	2
USDA_211	2017	Jun	Corn	rotated	Std_N	Bulk Soil	1	1
USDA_212	2017	Jun	Corn	rotated	Std_N	Bulk Soil	1	2
USDA_217	2017	Jun	Corn	continuous	Low_N	Bulk Soil	1	1
USDA_218	2017	Jun	Corn	continuous	Low_N	Bulk Soil	1	2
USDA_220	2017	Jun	Corn	continuous	Std_N	Bulk Soil	1	2
USDA_221	2017	Jun	Corn	rotated	Low_N	Bulk Soil	2	1
USDA_222	2017	Jun	Corn	rotated	Low_N	Bulk Soil	2	2
USDA_223	2017	Jun	Corn	rotated	Std_N	Bulk Soil	2	1
USDA_224	2017	Jun	Corn	rotated	Std_N	Bulk Soil	2	2
USDA_229	2017	Jun	Corn	continuous	Low_N	Bulk Soil	2	1
USDA_230	2017	Jun	Corn	continuous	Low_N	Bulk Soil	2	2
USDA_231	2017	Jun	Corn	continuous	Std_N	Bulk Soil	2	1
USDA_232	2017	Jun	Corn	continuous	Std_N	Bulk Soil	2	2
USDA_233	2017	Jun	Soybean	rotated	Low_N	Bulk Soil	2	1
USDA_236	2017	Jun	Soybean	rotated	Std_N	Bulk Soil	2	2
USDA_237	2017	Jun	Soybean	continuous	Low_N	Bulk Soil	2	1
USDA_238	2017	Jun	Soybean	continuous	Low_N	Bulk Soil	2	2
USDA_239	2017	Jun	Soybean	continuous	Std_N	Bulk Soil	2	1
USDA_240	2017	Jun	Soybean	continuous	Std_N	Bulk Soil	2	2
USDA_281	2017	Aug	Soybean	rotated	Low_N	Rhizosphere	1	1
USDA_282	2017	Aug	Soybean	rotated	Low_N	Rhizosphere	1	2
USDA_283	2017	Aug	Soybean	rotated	Std_N	Rhizosphere	1	1
USDA_284	2017	Aug	Soybean	rotated	Std_N	Rhizosphere	1	2
USDA_285	2017	Aug	Soybean	continuous	Low_N	Rhizosphere	1	1
USDA_286	2017	Aug	Soybean	continuous	Low_N	Rhizosphere	1	2
USDA_287	2017	Aug	Soybean	continuous	Std_N	Rhizosphere	1	1
USDA_288	2017	Aug	Soybean	continuous	Std_N	Rhizosphere	1	2
USDA_289	2017	Aug	Corn	rotated	Low_N	Rhizosphere	1	1
USDA_290	2017	Aug	Corn	rotated	Low_N	Rhizosphere	1	2
USDA_291	2017	Aug	Corn	rotated	Std_N	Rhizosphere	1	1
USDA_292	2017	Aug	Corn	rotated	Std_N	Rhizosphere	1	2
USDA_297	2017	Aug	Corn	continuous	Low_N	Rhizosphere	1	1
USDA_298	2017	Aug	Corn	continuous	Low_N	Rhizosphere	1	2
USDA_299	2017	Aug	Corn	continuous	Std_N	Rhizosphere	1	1
USDA_300	2017	Aug	Corn	continuous	Std_N	Rhizosphere	1	2
USDA_301	2017	Aug	Corn	rotated	Low_N	Rhizosphere	2	1
USDA_302	2017	Aug	Corn	rotated	Low_N	Rhizosphere	2	2
USDA_303	2017	Aug	Corn	rotated	Std_N	Rhizosphere	2	1
USDA_304	2017	Aug	Corn	rotated	Std_N	Rhizosphere	2	2
USDA_309	2017	Aug	Corn	continuous	Low_N	Rhizosphere	2	1
USDA_310	2017	Aug	Corn	continuous	Low_N	Rhizosphere	2	2
USDA_311	2017	Aug	Corn	continuous	Std_N	Rhizosphere	2	1
USDA_312	2017	Aug	Corn	continuous	Std_N	Rhizosphere	2	2
USDA_313	2017	Aug	Soybean	rotated	Low_N	Rhizosphere	2	1
USDA_314	2017	Aug	Soybean	rotated	Low_N	Rhizosphere	2	2
USDA_315	2017	Aug	Soybean	rotated	Std_N	Rhizosphere	2	1
USDA_316	2017	Aug	Soybean	rotated	Std_N	Rhizosphere	2	2
USDA_317	2017	Aug	Soybean	continuous	Low_N	Rhizosphere	2	1
USDA_318	2017	Aug	Soybean	continuous	Low_N	Rhizosphere	2	2
USDA_319	2017	Aug	Soybean	continuous	Std_N	Rhizosphere	2	1
USDA_320	2017	Aug	Soybean	continuous	Std_N	Rhizosphere	2	2
USDA_321	2017	Aug	Soybean	rotated	Low_N	Bulk Soil	1	1
USDA_322	2017	Aug	Soybean	rotated	Low_N	Bulk Soil	1	2
USDA_323	2017	Aug	Soybean	rotated	Std_N	Bulk Soil	1	1
USDA_324	2017	Aug	Soybean	rotated	Std_N	Bulk Soil	1	2
USDA_325	2017	Aug	Soybean	continuous	Low_N	Bulk Soil	1	1
USDA_326	2017	Aug	Soybean	continuous	Low_N	Bulk Soil	1	2
USDA_327	2017	Aug	Soybean	continuous	Std_N	Bulk Soil	1	1
USDA_328	2017	Aug	Soybean	continuous	Std_N	Bulk Soil	1	2
USDA_329	2017	Aug	Corn	rotated	Low_N	Bulk Soil	1	1
USDA_330	2017	Aug	Corn	rotated	Low_N	Bulk Soil	1	2
USDA_331	2017	Aug	Corn	rotated	Std_N	Bulk Soil	1	1
USDA_332	2017	Aug	Corn	rotated	Std_N	Bulk Soil	1	2
USDA_337	2017	Aug	Corn	continuous	Low_N	Bulk Soil	1	1
USDA_338	2017	Aug	Corn	continuous	Low_N	Bulk Soil	1	2
USDA_339	2017	Aug	Corn	continuous	Std_N	Bulk Soil	1	1
USDA_340	2017	Aug	Corn	continuous	Std_N	Bulk Soil	1	2
USDA_341	2017	Aug	Corn	rotated	Low_N	Bulk Soil	2	1
USDA_342	2017	Aug	Corn	rotated	Low_N	Bulk Soil	2	2
USDA_343	2017	Aug	Corn	rotated	Std_N	Bulk Soil	2	1
USDA_344	2017	Aug	Corn	rotated	Std_N	Bulk Soil	2	2
USDA_349	2017	Aug	Corn	continuous	Low_N	Bulk Soil	2	1
USDA_350	2017	Aug	Corn	continuous	Low_N	Bulk Soil	2	2
USDA_351	2017	Aug	Corn	continuous	Std_N	Bulk Soil	2	1
USDA_352	2017	Aug	Corn	continuous	Std_N	Bulk Soil	2	2
USDA_353	2017	Aug	Soybean	rotated	Low_N	Bulk Soil	2	1
USDA_354	2017	Aug	Soybean	rotated	Low_N	Bulk Soil	2	2
USDA_355	2017	Aug	Soybean	rotated	Std_N	Bulk Soil	2	1
USDA_356	2017	Aug	Soybean	rotated	Std_N	Bulk Soil	2	2
USDA_357	2017	Aug	Soybean	continuous	Low_N	Bulk Soil	2	1
USDA_358	2017	Aug	Soybean	continuous	Low_N	Bulk Soil	2	2
USDA_359	2017	Aug	Soybean	continuous	Std_N	Bulk Soil	2	1
USDA_360	2017	Aug	Soybean	continuous	Std_N	Bulk Soil	2	2
USDA_401	2017	Sep	Soybean	rotated	Low_N	Rhizosphere	1	1
USDA_402	2017	Sep	Soybean	rotated	Low_N	Rhizosphere	1	2
USDA_403	2017	Sep	Soybean	rotated	Std_N	Rhizosphere	1	1
USDA_404	2017	Sep	Soybean	rotated	Std_N	Rhizosphere	1	2
USDA_406	2017	Sep	Soybean	continuous	Low_N	Rhizosphere	1	2
USDA_407	2017	Sep	Soybean	continuous	Std_N	Rhizosphere	1	1
USDA_408	2017	Sep	Soybean	continuous	Std_N	Rhizosphere	1	2
USDA_409	2017	Sep	Corn	rotated	Low_N	Rhizosphere	1	1
USDA_410	2017	Sep	Corn	rotated	Low_N	Rhizosphere	1	2
USDA_411	2017	Sep	Corn	rotated	Std_N	Rhizosphere	1	1
USDA_412	2017	Sep	Corn	rotated	Std_N	Rhizosphere	1	2
USDA_417	2017	Sep	Corn	continuous	Low_N	Rhizosphere	1	1
USDA_418	2017	Sep	Corn	continuous	Low_N	Rhizosphere	1	2
USDA_419	2017	Sep	Corn	continuous	Std_N	Rhizosphere	1	1
USDA_420	2017	Sep	Corn	continuous	Std_N	Rhizosphere	1	2
USDA_421	2017	Sep	Corn	rotated	Low_N	Rhizosphere	2	1
USDA_422	2017	Sep	Corn	rotated	Low_N	Rhizosphere	2	2
USDA_423	2017	Sep	Corn	rotated	Std_N	Rhizosphere	2	1
USDA_424	2017	Sep	Corn	rotated	Std_N	Rhizosphere	2	2
USDA_429	2017	Sep	Corn	continuous	Low_N	Rhizosphere	2	1
USDA_430	2017	Sep	Corn	continuous	Low_N	Rhizosphere	2	2
USDA_431	2017	Sep	Corn	continuous	Std_N	Rhizosphere	2	1
USDA_432	2017	Sep	Corn	continuous	Std_N	Rhizosphere	2	2
USDA_433	2017	Sep	Soybean	rotated	Low_N	Rhizosphere	2	1
USDA_434	2017	Sep	Soybean	rotated	Low_N	Rhizosphere	2	2
USDA_435	2017	Sep	Soybean	rotated	Std_N	Rhizosphere	2	1
USDA_436	2017	Sep	Soybean	rotated	Std_N	Rhizosphere	2	2
USDA_437	2017	Sep	Soybean	continuous	Low_N	Rhizosphere	2	1
USDA_438	2017	Sep	Soybean	continuous	Low_N	Rhizosphere	2	2
USDA_439	2017	Sep	Soybean	continuous	Std_N	Rhizosphere	2	1
USDA_440	2017	Sep	Soybean	continuous	Std_N	Rhizosphere	2	2
USDA_441	2017	Sep	Soybean	rotated	Low_N	Bulk Soil	1	1
USDA_442	2017	Sep	Soybean	rotated	Low_N	Bulk Soil	1	2
USDA_443	2017	Sep	Soybean	rotated	Std_N	Bulk Soil	1	1
USDA_444	2017	Sep	Soybean	rotated	Std_N	Bulk Soil	1	2
USDA_445	2017	Sep	Soybean	continuous	Low_N	Bulk Soil	1	1
USDA_446	2017	Sep	Soybean	continuous	Low_N	Bulk Soil	1	2
USDA_447	2017	Sep	Soybean	continuous	Std_N	Bulk Soil	1	1
USDA_448	2017	Sep	Soybean	continuous	Std_N	Bulk Soil	1	2
USDA_449	2017	Sep	Corn	rotated	Low_N	Bulk Soil	1	1
USDA_450	2017	Sep	Corn	rotated	Low_N	Bulk Soil	1	2
USDA_451	2017	Sep	Corn	rotated	Std_N	Bulk Soil	1	1
USDA_452	2017	Sep	Corn	rotated	Std_N	Bulk Soil	1	2
USDA_457	2017	Sep	Corn	continuous	Low_N	Bulk Soil	1	1
USDA_458	2017	Sep	Corn	continuous	Low_N	Bulk Soil	1	2
USDA_460	2017	Sep	Corn	continuous	Std_N	Bulk Soil	1	2
USDA_461	2017	Sep	Corn	rotated	Low_N	Bulk Soil	2	1
USDA_462	2017	Sep	Corn	rotated	Low_N	Bulk Soil	2	2
USDA_463	2017	Sep	Corn	rotated	Std_N	Bulk Soil	2	1
USDA_464	2017	Sep	Corn	rotated	Std_N	Bulk Soil	2	2
USDA_469	2017	Sep	Corn	continuous	Low_N	Bulk Soil	2	1
USDA_470	2017	Sep	Corn	continuous	Low_N	Bulk Soil	2	2
USDA_471	2017	Sep	Corn	continuous	Std_N	Bulk Soil	2	1
USDA_472	2017	Sep	Corn	continuous	Std_N	Bulk Soil	2	2
USDA_474	2017	Sep	Soybean	rotated	Low_N	Bulk Soil	2	2
USDA_475	2017	Sep	Soybean	rotated	Std_N	Bulk Soil	2	1
USDA_476	2017	Sep	Soybean	rotated	Std_N	Bulk Soil	2	2
USDA_477	2017	Sep	Soybean	continuous	Low_N	Bulk Soil	2	1
USDA_478	2017	Sep	Soybean	continuous	Low_N	Bulk Soil	2	2
USDA_479	2017	Sep	Soybean	continuous	Std_N	Bulk Soil	2	1
USDA_480	2017	Sep	Soybean	continuous	Std_N	Bulk Soil	2	2
USDA_521	2018	Jun	Corn	rotated	Low_N	Rhizosphere	1	1
USDA_522	2018	Jun	Corn	rotated	Low_N	Rhizosphere	1	2
USDA_523	2018	Jun	Corn	rotated	Std_N	Rhizosphere	1	1
USDA_524	2018	Jun	Corn	rotated	Std_N	Rhizosphere	1	2
USDA_525	2018	Jun	Soybean	continuous	Low_N	Rhizosphere	1	1
USDA_526	2018	Jun	Soybean	continuous	Low_N	Rhizosphere	1	2
USDA_527	2018	Jun	Soybean	continuous	Std_N	Rhizosphere	1	1
USDA_528	2018	Jun	Soybean	continuous	Std_N	Rhizosphere	1	2
USDA_529	2018	Jun	Soybean	rotated	Low_N	Rhizosphere	1	1
USDA_530	2018	Jun	Soybean	rotated	Low_N	Rhizosphere	1	2
USDA_531	2018	Jun	Soybean	rotated	Std_N	Rhizosphere	1	1
USDA_532	2018	Jun	Soybean	rotated	Std_N	Rhizosphere	1	2
USDA_537	2018	Jun	Corn	continuous	Low_N	Rhizosphere	1	1
USDA_538	2018	Jun	Corn	continuous	Low_N	Rhizosphere	1	2
USDA_539	2018	Jun	Corn	continuous	Std_N	Rhizosphere	1	1
USDA_540	2018	Jun	Corn	continuous	Std_N	Rhizosphere	1	2
USDA_541	2018	Jun	Soybean	rotated	Low_N	Rhizosphere	2	1
USDA_542	2018	Jun	Soybean	rotated	Low_N	Rhizosphere	2	2
USDA_544	2018	Jun	Soybean	rotated	Std_N	Rhizosphere	2	2
USDA_549	2018	Jun	Corn	continuous	Low_N	Rhizosphere	2	1
USDA_550	2018	Jun	Corn	continuous	Low_N	Rhizosphere	2	2
USDA_551	2018	Jun	Corn	continuous	Std_N	Rhizosphere	2	1
USDA_552	2018	Jun	Corn	continuous	Std_N	Rhizosphere	2	2
USDA_553	2018	Jun	Corn	rotated	Low_N	Rhizosphere	2	1
USDA_554	2018	Jun	Corn	rotated	Low_N	Rhizosphere	2	2
USDA_555	2018	Jun	Corn	rotated	Std_N	Rhizosphere	2	1
USDA_556	2018	Jun	Corn	rotated	Std_N	Rhizosphere	2	2
USDA_557	2018	Jun	Soybean	continuous	Low_N	Rhizosphere	2	1
USDA_558	2018	Jun	Soybean	continuous	Low_N	Rhizosphere	2	2
USDA_559	2018	Jun	Soybean	continuous	Std_N	Rhizosphere	2	1
USDA_560	2018	Jun	Soybean	continuous	Std_N	Rhizosphere	2	2
USDA_561	2018	Jun	Corn	rotated	Low_N	Bulk Soil	1	1
USDA_562	2018	Jun	Corn	rotated	Low_N	Bulk Soil	1	2
USDA_563	2018	Jun	Corn	rotated	Std_N	Bulk Soil	1	1
USDA_564	2018	Jun	Corn	rotated	Std_N	Bulk Soil	1	2
USDA_565	2018	Jun	Soybean	continuous	Low_N	Bulk Soil	1	1
USDA_566	2018	Jun	Soybean	continuous	Low_N	Bulk Soil	1	2
USDA_567	2018	Jun	Soybean	continuous	Std_N	Bulk Soil	1	1
USDA_568	2018	Jun	Soybean	continuous	Std_N	Bulk Soil	1	2
USDA_569	2018	Jun	Soybean	rotated	Low_N	Bulk Soil	1	1
USDA_570	2018	Jun	Soybean	rotated	Low_N	Bulk Soil	1	2
USDA_571	2018	Jun	Soybean	rotated	Std_N	Bulk Soil	1	1
USDA_572	2018	Jun	Soybean	rotated	Std_N	Bulk Soil	1	2
USDA_577	2018	Jun	Corn	continuous	Low_N	Bulk Soil	1	1
USDA_578	2018	Jun	Corn	continuous	Low_N	Bulk Soil	1	2
USDA_579	2018	Jun	Corn	continuous	Std_N	Bulk Soil	1	1
USDA_580	2018	Jun	Corn	continuous	Std_N	Bulk Soil	1	2
USDA_581	2018	Jun	Soybean	rotated	Low_N	Bulk Soil	2	1
USDA_582	2018	Jun	Soybean	rotated	Low_N	Bulk Soil	2	2
USDA_583	2018	Jun	Soybean	rotated	Std_N	Bulk Soil	2	1
USDA_584	2018	Jun	Soybean	rotated	Std_N	Bulk Soil	2	2
USDA_589	2018	Jun	Corn	continuous	Low_N	Bulk Soil	2	1
USDA_590	2018	Jun	Corn	continuous	Low_N	Bulk Soil	2	2
USDA_591	2018	Jun	Corn	continuous	Std_N	Bulk Soil	2	1
USDA_592	2018	Jun	Corn	continuous	Std_N	Bulk Soil	2	2
USDA_593	2018	Jun	Corn	rotated	Low_N	Bulk Soil	2	1
USDA_594	2018	Jun	Corn	rotated	Low_N	Bulk Soil	2	2
USDA_595	2018	Jun	Corn	rotated	Std_N	Bulk Soil	2	1
USDA_596	2018	Jun	Corn	rotated	Std_N	Bulk Soil	2	2
USDA_597	2018	Jun	Soybean	continuous	Low_N	Bulk Soil	2	1
USDA_598	2018	Jun	Soybean	continuous	Low_N	Bulk Soil	2	2
USDA_599	2018	Jun	Soybean	continuous	Std_N	Bulk Soil	2	1
USDA_600	2018	Jun	Soybean	continuous	Std_N	Bulk Soil	2	2
USDA_641	2018	Aug	Corn	rotated	Low_N	Rhizosphere	1	1
USDA_642	2018	Aug	Corn	rotated	Low_N	Rhizosphere	1	2
USDA_643	2018	Aug	Corn	rotated	Std_N	Rhizosphere	1	1
USDA_644	2018	Aug	Corn	rotated	Std_N	Rhizosphere	1	2
USDA_645	2018	Aug	Soybean	continuous	Low_N	Rhizosphere	1	1
USDA_646	2018	Aug	Soybean	continuous	Low_N	Rhizosphere	1	2
USDA_647	2018	Aug	Soybean	continuous	Std_N	Rhizosphere	1	1
USDA_648	2018	Aug	Soybean	continuous	Std_N	Rhizosphere	1	2
USDA_649	2018	Aug	Soybean	rotated	Low_N	Rhizosphere	1	1
USDA_650	2018	Aug	Soybean	rotated	Low_N	Rhizosphere	1	2
USDA_651	2018	Aug	Soybean	rotated	Std_N	Rhizosphere	1	1
USDA_652	2018	Aug	Soybean	rotated	Std_N	Rhizosphere	1	2
USDA_657	2018	Aug	Corn	continuous	Low_N	Rhizosphere	1	1
USDA_658	2018	Aug	Corn	continuous	Low_N	Rhizosphere	1	2
USDA_659	2018	Aug	Corn	continuous	Std_N	Rhizosphere	1	1
USDA_660	2018	Aug	Corn	continuous	Std_N	Rhizosphere	1	2
USDA_661	2018	Aug	Soybean	rotated	Low_N	Rhizosphere	2	1
USDA_662	2018	Aug	Soybean	rotated	Low_N	Rhizosphere	2	2
USDA_663	2018	Aug	Soybean	rotated	Std_N	Rhizosphere	2	1
USDA_664	2018	Aug	Soybean	rotated	Std_N	Rhizosphere	2	2
USDA_669	2018	Aug	Corn	continuous	Low_N	Rhizosphere	2	1
USDA_670	2018	Aug	Corn	continuous	Low_N	Rhizosphere	2	2
USDA_671	2018	Aug	Corn	continuous	Std_N	Rhizosphere	2	1
USDA_672	2018	Aug	Corn	continuous	Std_N	Rhizosphere	2	2
USDA_673	2018	Aug	Corn	rotated	Low_N	Rhizosphere	2	1
USDA_674	2018	Aug	Corn	rotated	Low_N	Rhizosphere	2	2
USDA_675	2018	Aug	Corn	rotated	Std_N	Rhizosphere	2	1
USDA_676	2018	Aug	Corn	rotated	Std_N	Rhizosphere	2	2
USDA_677	2018	Aug	Soybean	continuous	Low_N	Rhizosphere	2	1
USDA_678	2018	Aug	Soybean	continuous	Low_N	Rhizosphere	2	2
USDA_679	2018	Aug	Soybean	continuous	Std_N	Rhizosphere	2	1
USDA_680	2018	Aug	Soybean	continuous	Std_N	Rhizosphere	2	2
USDA_681	2018	Aug	Corn	rotated	Low_N	Bulk Soil	1	1
USDA_682	2018	Aug	Corn	rotated	Low_N	Bulk Soil	1	2
USDA_683	2018	Aug	Corn	rotated	Std_N	Bulk Soil	1	1
USDA_684	2018	Aug	Corn	rotated	Std_N	Bulk Soil	1	2
USDA_685	2018	Aug	Soybean	continuous	Low_N	Bulk Soil	1	1
USDA_686	2018	Aug	Soybean	continuous	Low_N	Bulk Soil	1	2
USDA_687	2018	Aug	Soybean	continuous	Std_N	Bulk Soil	1	1
USDA_688	2018	Aug	Soybean	continuous	Std_N	Bulk Soil	1	2
USDA_689	2018	Aug	Soybean	rotated	Low_N	Bulk Soil	1	1
USDA_690	2018	Aug	Soybean	rotated	Low_N	Bulk Soil	1	2
USDA_691	2018	Aug	Soybean	rotated	Std_N	Bulk Soil	1	1
USDA_697	2018	Aug	Corn	continuous	Low_N	Bulk Soil	1	1
USDA_698	2018	Aug	Corn	continuous	Low_N	Bulk Soil	1	2
USDA_699	2018	Aug	Corn	continuous	Std_N	Bulk Soil	1	1
USDA_700	2018	Aug	Corn	continuous	Std_N	Bulk Soil	1	2
USDA_701	2018	Aug	Soybean	rotated	Low_N	Bulk Soil	2	1
USDA_702	2018	Aug	Soybean	rotated	Low_N	Bulk Soil	2	2
USDA_703	2018	Aug	Soybean	rotated	Std_N	Bulk Soil	2	1
USDA_704	2018	Aug	Soybean	rotated	Std_N	Bulk Soil	2	2
USDA_709	2018	Aug	Corn	continuous	Low_N	Bulk Soil	2	1
USDA_710	2018	Aug	Corn	continuous	Low_N	Bulk Soil	2	2
USDA_711	2018	Aug	Corn	continuous	Std_N	Bulk Soil	2	1
USDA_712	2018	Aug	Corn	continuous	Std_N	Bulk Soil	2	2
USDA_713	2018	Aug	Corn	rotated	Low_N	Bulk Soil	2	1
USDA_714	2018	Aug	Corn	rotated	Low_N	Bulk Soil	2	2
USDA_715	2018	Aug	Corn	rotated	Std_N	Bulk Soil	2	1
USDA_716	2018	Aug	Corn	rotated	Std_N	Bulk Soil	2	2
USDA_717	2018	Aug	Soybean	continuous	Low_N	Bulk Soil	2	1
USDA_718	2018	Aug	Soybean	continuous	Low_N	Bulk Soil	2	2
USDA_719	2018	Aug	Soybean	continuous	Std_N	Bulk Soil	2	1
USDA_720	2018	Aug	Soybean	continuous	Std_N	Bulk Soil	2	2
USDA_753	2018	Sep	Corn	rotated	Low_N	Rhizosphere	1	1
USDA_754	2018	Sep	Corn	rotated	Low_N	Rhizosphere	1	2
USDA_755	2018	Sep	Corn	rotated	Std_N	Rhizosphere	1	1
USDA_756	2018	Sep	Corn	rotated	Std_N	Rhizosphere	1	2
USDA_757	2018	Sep	Soybean	continuous	Low_N	Rhizosphere	1	1
USDA_758	2018	Sep	Soybean	continuous	Low_N	Rhizosphere	1	2
USDA_759	2018	Sep	Soybean	continuous	Std_N	Rhizosphere	1	1
USDA_760	2018	Sep	Soybean	continuous	Std_N	Rhizosphere	1	2
USDA_761	2018	Sep	Soybean	rotated	Low_N	Rhizosphere	1	1
USDA_762	2018	Sep	Soybean	rotated	Low_N	Rhizosphere	1	2
USDA_763	2018	Sep	Soybean	rotated	Std_N	Rhizosphere	1	1
USDA_764	2018	Sep	Soybean	rotated	Std_N	Rhizosphere	1	2
USDA_765	2018	Sep	Corn	continuous	Low_N	Rhizosphere	1	1
USDA_766	2018	Sep	Corn	continuous	Low_N	Rhizosphere	1	2
USDA_767	2018	Sep	Corn	continuous	Std_N	Rhizosphere	1	1
USDA_768	2018	Sep	Corn	continuous	Std_N	Rhizosphere	1	2
USDA_769	2018	Sep	Soybean	rotated	Low_N	Rhizosphere	2	1
USDA_770	2018	Sep	Soybean	rotated	Low_N	Rhizosphere	2	2
USDA_771	2018	Sep	Soybean	rotated	Std_N	Rhizosphere	2	1
USDA_772	2018	Sep	Soybean	rotated	Std_N	Rhizosphere	2	2
USDA_773	2018	Sep	Corn	continuous	Low_N	Rhizosphere	2	1
USDA_774	2018	Sep	Corn	continuous	Low_N	Rhizosphere	2	2
USDA_775	2018	Sep	Corn	continuous	Std_N	Rhizosphere	2	1
USDA_776	2018	Sep	Corn	continuous	Std_N	Rhizosphere	2	2
USDA_777	2018	Sep	Corn	rotated	Low_N	Rhizosphere	2	1
USDA_778	2018	Sep	Corn	rotated	Low_N	Rhizosphere	2	2
USDA_779	2018	Sep	Corn	rotated	Std_N	Rhizosphere	2	1
USDA_780	2018	Sep	Corn	rotated	Std_N	Rhizosphere	2	2
USDA_781	2018	Sep	Soybean	continuous	Low_N	Rhizosphere	2	1
USDA_782	2018	Sep	Soybean	continuous	Low_N	Rhizosphere	2	2
USDA_783	2018	Sep	Soybean	continuous	Std_N	Rhizosphere	2	1
USDA_784	2018	Sep	Soybean	continuous	Std_N	Rhizosphere	2	2
USDA_785	2018	Sep	Corn	rotated	Low_N	Bulk Soil	1	1
USDA_786	2018	Sep	Corn	rotated	Low_N	Bulk Soil	1	2
USDA_787	2018	Sep	Corn	rotated	Std_N	Bulk Soil	1	1
USDA_788	2018	Sep	Corn	rotated	Std_N	Bulk Soil	1	2
USDA_789	2018	Sep	Soybean	continuous	Low_N	Bulk Soil	1	1
USDA_790	2018	Sep	Soybean	continuous	Low_N	Bulk Soil	1	2
USDA_791	2018	Sep	Soybean	continuous	Std_N	Bulk Soil	1	1
USDA_792	2018	Sep	Soybean	continuous	Std_N	Bulk Soil	1	2
USDA_793	2018	Sep	Soybean	rotated	Low_N	Bulk Soil	1	1
USDA_794	2018	Sep	Soybean	rotated	Low_N	Bulk Soil	1	2
USDA_795	2018	Sep	Soybean	rotated	Std_N	Bulk Soil	1	1
USDA_796	2018	Sep	Soybean	rotated	Std_N	Bulk Soil	1	2
USDA_797	2018	Sep	Corn	continuous	Low_N	Bulk Soil	1	1
USDA_798	2018	Sep	Corn	continuous	Low_N	Bulk Soil	1	2
USDA_799	2018	Sep	Corn	continuous	Std_N	Bulk Soil	1	1
USDA_800	2018	Sep	Corn	continuous	Std_N	Bulk Soil	1	2
USDA_801	2018	Sep	Soybean	rotated	Low_N	Bulk Soil	2	1
USDA_802	2018	Sep	Soybean	rotated	Low_N	Bulk Soil	2	2
USDA_803	2018	Sep	Soybean	rotated	Std_N	Bulk Soil	2	1
USDA_805	2018	Sep	Corn	continuous	Low_N	Bulk Soil	2	1
USDA_806	2018	Sep	Corn	continuous	Low_N	Bulk Soil	2	2
USDA_807	2018	Sep	Corn	continuous	Std_N	Bulk Soil	2	1
USDA_808	2018	Sep	Corn	continuous	Std_N	Bulk Soil	2	2
USDA_809	2018	Sep	Corn	rotated	Low_N	Bulk Soil	2	1
USDA_810	2018	Sep	Corn	rotated	Low_N	Bulk Soil	2	2
USDA_811	2018	Sep	Corn	rotated	Std_N	Bulk Soil	2	1
USDA_812	2018	Sep	Corn	rotated	Std_N	Bulk Soil	2	2
USDA_813	2018	Sep	Soybean	continuous	Low_N	Bulk Soil	2	1
USDA_814	2018	Sep	Soybean	continuous	Low_N	Bulk Soil	2	2
USDA_815	2018	Sep	Soybean	continuous	Std_N	Bulk Soil	2	1
USDA_816	2018	Sep	Soybean	continuous	Std_N	Bulk Soil	2	2
